# Estrogen-independent molecular actions of mutant estrogen receptor alpha in endometrial cancer

**DOI:** 10.1101/369165

**Authors:** Zannel Blanchard, Jeffery M. Vahrenkamp, Kristofer C. Berrett, Spencer Arnesen, Jason Gertz

## Abstract

Estrogen receptor 1 (*ESR1*) mutations have been identified in hormone therapy resistant breast cancer and primary endometrial cancer. Analyses in breast cancer suggests that mutant ESR1 exhibits estrogen independent activity. In endometrial cancer, *ESR1* mutations are associated with worse outcomes and less obesity, however experimental investigation of these mutations has not been performed. Using a unique CRISPR/Cas9 strategy, we introduced the D538G mutation, a common endometrial cancer mutation that alters the ligand binding domain of ESR1, while epitope tagging the endogenous locus. We discovered estrogen-independent mutant ESR1 genomic binding that is significantly altered from wildtype ESR1. The D538G mutation impacted expression, including a large set of non-estrogen regulated genes, and chromatin accessibility, with most affected loci bound by mutant ESR1. Mutant ESR1 is unique from constitutive ESR1 activity as mutant-specific changes are not recapitulated with prolonged estrogen exposure. Overall, D538G mutant *ESR1* confers estrogen-independent activity while causing additional regulatory changes in endometrial cancer cells that are distinct from breast cancer cells.
