## Supplementary material for "Estrogen-independent molecular actions of mutant estrogen receptor alpha in endometrial cancer": Table S1

### Sheet: D538G Novel Upregulated Genes
Gene Name	log2FoldChange	padj
ABCB5	1.15685	0.0398205
AFF3	1.70125	0.000724987
AHI1	0.828095	0.0025362
AHSA2	1.28887	3.92296e-06
AMT	1.07967	0.0244579
ANGPTL1	2.43953	2.58437e-08
ANKRD10	0.6682	0.00619514
ANKRD26	0.945232	0.0275538
ANKZF1	1.19838	2.99803e-05
AP1S2	1.94238	3.92796e-06
APBB3	0.979862	0.00706122
APCDD1	1.47781	0.000617307
APOL4	1.49941	0.00696328
ARAP3	1.05294	0.0190905
ARFGAP3	1.02403	0.0451028
ARGLU1	0.935399	0.000902626
ARHGEF37	1.53793	5.10954e-06
ARMCX6	5.91016	1.25095e-77
ATM	0.727106	0.0430072
ATP2B1	0.843459	0.00184946
BHLHE41	1.19022	0.0491668
BNIP3	1.10137	0.0276
BOC	0.833301	0.0287507
C1orf145	1.29198	0.000228999
C1orf168	1.00689	0.0198697
C2orf54	1.08674	0.0493595
C5orf42	0.68595	0.0423301
C6orf141	1.34902	0.0194102
CA8	1.18378	0.00796649
CAPS	2.49671	2.77898e-17
CARD10	1.28864	0.00406029
CCDC14	0.89198	0.0125442
CCDC146	1.13879	1.31799e-05
CCDC150	1.09327	0.0225074
CCDC18	0.780135	0.0456845
CCDC68	3.49058	1.09206e-16
CCNL1	1.09151	0.000459559
CDC42EP4	1.18837	0.000301765
CEP290	0.715559	0.0387329
CFAP44	0.929608	0.0217575
CLASRP	0.741458	0.0282348
CLIC5	1.7194	2.39571e-05
CLK1	1.126	8.28878e-06
CLK2	0.960316	0.00116794
CLUHP3	0.915311	0.0218242
COL14A1	1.08629	0.0314438
COL27A1	1.4745	0.003487
COL9A3	4.06744	3.51372e-84
CREBZF	0.871623	0.00348427
CRIM1	0.962791	0.0144543
CRISPLD1	1.26425	2.56938e-06
CSAD	0.969204	0.0137615
CTBP1-AS	1.0334	0.0362381
CUEDC1	0.883759	0.0295994
CX3CL1	1.42834	0.0101257
CYTH2	0.781197	0.000171161
DDX17	0.649732	0.0151231
DFNB31	1.03336	0.0224107
DGCR8	0.592062	0.0198524
DMTF1	0.695869	0.00278189
DUSP6	1.16714	0.0161918
EHF	3.96786	1.04992e-59
EIF4A2	0.539788	0.0234054
EMP1	1.56549	0.00163653
ENC1	2.13728	3.42267e-07
FAM118A	1.03992	5.01392e-05
FAM193B	0.898304	0.000191213
FAM214A	0.808443	0.00658702
FAM49A	2.36745	1.91852e-07
FAR2P1	1.07229	0.0064072
FBLN2	1.41284	0.0103744
FER1L4	1.59657	0.00246159
FGFRL1	0.769191	0.0357969
FKBP14	0.911575	0.0021956
FMNL2	0.906547	0.0121596
FMNL3	1.17042	0.0188879
FOXQ1	1.86245	0.000316454
FRMD3	3.117	7.55605e-27
FUT3	2.4615	8.49443e-09
FUT5	1.32421	0.0221986
FXYD6	1.42516	0.00234196
GAB2	1.01499	0.000311405
GABRE	1.65373	3.54548e-05
GAS5	1.18502	1.29938e-05
GBP5	1.22306	0.00427934
GFOD1	0.988838	0.0111807
GIGYF1	1.19874	0.000179818
GLIS3	1.7289	1.8536e-12
GLUD1P3	1.06827	0.00521199
GOLGA8A	1.07246	0.0472126
GOLGA8B	1.12332	0.00265251
GP1BA	0.921442	0.0168529
GPCPD1	0.811752	0.0320139
GRM1	1.74137	0.000247332
GSDMB	1.0841	0.000809873
GSE1	0.801492	0.0468273
GUSBP11	0.746601	0.048048
HAS2	1.72078	0.00115173
HAS2-AS1	1.16456	0.0462593
HAUS5	0.706597	0.0161918
HOXD4	1.18472	0.00163653
HS3ST3A1	1.7134	0.00133956
HSD17B7P2	1.2231	0.012741
IL18BP	0.874241	0.0296074
INF2	1.46654	5.10954e-06
INPP4B	1.37493	3.56206e-09
IRS1	1.77739	3.81995e-08
ITGB8	1.30445	0.000473866
ITPR1	1.322	0.00802416
JAK1	0.86127	0.00720474
JMJD1C	0.781979	0.0170455
KCNQ1OT1	1.24372	0.00825177
KCTD6	0.797346	0.00208132
KDM7A	1.30166	0.0204008
KIAA0226L	1.45063	0.00988796
KIAA0895L	0.781263	0.00703672
KIAA0907	0.93066	5.725e-05
KLF10	0.724456	0.00115652
KLHL1	1.44706	0.00788607
KLRAP1	1.03467	0.0468273
KRBA2	1.60449	0.00192798
KRT23	1.43944	0.00823945
L3HYPDH	0.907067	0.0402823
L3MBTL3	0.908262	0.0347155
LAMB3	1.32773	0.000612402
LCN10	1.30645	0.00250633
LCN12	1.57947	0.00364239
LEFTY2	2.9543	6.67395e-19
LENG8	0.75224	0.00458015
LINC00578	1.22075	0.0410723
LINC00896	1.82859	0.00044431
LINC01000	0.930681	0.00658702
LINC01605	1.33957	0.0196468
LMNTD2	1.00527	0.0331528
LOC100131564	0.991085	0.010197
LOC100288152	2.06212	2.12301e-08
LOC100506127	0.958875	0.00732586
LOC100506548	0.61193	0.00709972
LOC100507487	0.946314	0.0405982
LOC101928844	1.74053	0.00104278
LOC102724814	1.05093	0.00246945
LOC200772	1.61123	0.0031135
LOC202181	1.03273	0.0425941
LOC220729	0.834451	0.00189431
LOC653653	1.73363	0.000255436
LOX	1.92693	1.38905e-05
LOXL4	1.96151	4.1001e-11
LPIN1	1.01588	0.00371349
LRP8	0.804243	0.0309644
LRRC75B	1.56291	0.000526987
LTB4R	1.00974	0.000635033
LUC7L	0.639965	0.0156262
LUC7L3	0.864101	0.0086042
MACROD2	1.38891	0.0108446
MAP2	2.60472	2.68323e-13
MAPK8IP3	0.971285	0.000652145
MCM3AP-AS1	1.02465	0.0120525
MCOLN3	1.47884	0.000625105
MET	1.56256	5.89984e-05
MFNG	1.61685	0.00093844
MIR100HG	1.18679	0.0451028
MIR17HG	1.41506	0.0036426
MIR5047	1.35851	1.41977e-06
MIRLET7DHG	1.10355	0.037598
MLXIPL	1.23825	0.019735
MPPED2	0.793251	0.00274206
MROH6	0.823565	0.00528034
MSMB	1.81657	0.000385569
MTCL1	1.08706	0.00918901
MUC16	2.15414	8.56548e-08
MUC5AC	1.28123	0.0240768
MXI1	0.64633	0.022714
MYO15B	1.16775	0.0195116
MYO18A	1.31599	0.000776364
NAB1	1.00286	0.00260145
NABP1	0.967605	0.0014478
NCKAP5	4.43345	1.81694e-31
NHS	1.50858	1.18586e-05
NOXA1	1.2649	0.0101128
NPTN-IT1	1.20164	0.011136
NRBP2	1.18412	4.01351e-05
NUPR1	1.72386	0.000175999
NXNL2	1.05757	0.024612
OGFR	1.22456	8.49125e-05
OGT	0.738004	0.00490021
OSBPL7	1.47287	5.3887e-05
PABPC1L	1.11738	4.41787e-05
PALMD	1.46095	0.00290748
PAPSS2	0.824693	0.0384617
PAQR6	1.01472	0.0196049
PARP11	1.17184	0.0331251
PAX8-AS1	0.812553	0.036345
PCCA	0.812057	0.0127319
PCDH19	1.98306	4.24237e-10
PCMTD1	0.885869	0.030247
PDZK1	1.36379	0.0173028
PELI2	2.20398	2.09541e-06
PIPOX	3.67981	2.91333e-21
PKD1P6	1.09679	0.0013568
PLAGL1	0.625991	0.00969903
PLCE1	1.47895	6.09769e-06
PLCG1	0.744404	0.0109767
PLEKHH2	1.16702	0.00996139
PLXNA3	1.03352	0.00142569
PMAIP1	1.05438	0.020915
PNISR	0.958996	0.0108137
PNPLA3	1.64641	4.24774e-05
PRSS12	0.780289	0.00774683
PTOV1-AS2	1.1948	0.000668029
QKI	0.835782	0.0036426
RABGGTB	0.6267	0.0151422
RAD52	0.589868	0.0261926
RASSF6	1.283	0.0259808
RBM39	0.628874	0.0100827
RBM5	0.625927	0.0247001
RBM5-AS1	1.26431	0.00101947
REV1	0.658577	0.0457322
RFC4	0.706209	0.00743154
RIMKLB	0.836288	0.0241918
RNF43	1.34369	0.00352052
RSRP1	1.06374	0.000658648
RUNX2	1.3462	0.0132142
S100A14	3.48595	1.5662e-17
S100A16	1.42072	0.00846131
SC5D	0.674448	0.0134944
SCML1	0.954034	0.032599
SEC31B	1.52506	8.40628e-06
SEMA3B	1.06568	0.00165951
SEPT5-GP1BB	1.12859	0.0349201
SERPINA1	2.22932	5.24132e-06
SESN3	0.948884	0.000382474
SETBP1	0.855587	0.000316454
SETD6	0.838669	0.0468273
SEZ6	2.09764	2.55602e-05
SH3D21	1.10456	0.0127873
SLC15A2	1.42079	5.10954e-06
SLC25A25-AS1	0.82509	0.0102661
SLC25A27	1.07114	0.0347395
SLC2A12	1.01955	0.0102661
SLC9A3	1.8173	0.000433663
SLIT3	1.10186	0.0264193
SNHG1	1.12926	9.0365e-05
SNHG12	0.88646	0.00637075
SNHG3	0.711599	0.0473298
SNORD76	1.31873	0.0158558
SNORD79	1.1356	0.0392688
SORBS1	1.55169	0.00164686
SOX6	1.39025	0.000285029
SOX9	1.09433	8.67773e-06
SPACA6P	1.47571	0.000128413
SPIN3	0.787368	0.021968
SPTBN5	2.28493	2.12301e-08
SREK1	0.736406	0.0141536
STAG3L5P-PVRIG2P-PILRB	1.30726	4.28515e-06
STARD4	0.938013	0.0115388
STARD4-AS1	1.11152	0.00701552
SYT13	1.26529	0.0132015
TAF1D	0.990592	0.000959425
TCFL5	1.08945	0.00371349
TDRD1	2.06701	3.28866e-05
THAP9-AS1	1.08822	0.000199206
THSD7A	2.20139	1.28116e-16
TMEM63A	0.912391	0.0101992
TMEM67	0.703291	0.034408
TNC	1.47966	0.00260145
TOR4A	1.17941	0.0178125
TPM2	0.771561	0.0134922
TRIB2	1.53623	1.0536e-05
TRIM2	1.80865	6.68693e-17
TRIM47	1.97621	8.3425e-08
TTC14	0.696677	0.0373193
TUBE1	0.862286	0.00712767
UACA	1.00822	0.0138585
UBE2H	0.733483	0.0262953
VAMP1	0.806967	0.010197
VEGFA	1.02424	0.0125299
VEZF1	0.726688	0.00123298
WDR19	0.709573	0.0311616
WDR27	0.760455	0.0480425
WDR60	0.761842	0.00401757
WNK4	1.07052	0.00189957
WWC2	0.786584	0.0137615
XRCC2	0.815494	0.0326285
YJEFN3	1.12002	0.00401382
ZFAS1	0.926047	1.62954e-05
ZFC3H1	0.832233	0.013155
ZFP62	0.763479	0.0101992
ZNF121	0.707944	0.00609925
ZNF175	1.5228	7.03381e-07
ZNF248	1.19788	0.000719912
ZNF251	0.645544	0.0170455
ZNF276	0.998418	0.000276428
ZNF418	1.91518	1.34743e-05
ZNF423	1.73622	5.94991e-05
ZNF430	0.798648	0.00360545
ZNF436-AS1	1.14425	0.0142438
ZNF514	0.726172	0.0483763
ZNF550	0.831918	0.0360061
ZNF711	0.901945	0.00951193
ZNF767P	1.02442	0.00101466
ZNF785	1.36457	5.41809e-06
ZNF793	2.66008	2.09582e-11

### Sheet: D538G Novel Downregulated Genes
Gene Name	log2FoldChange	padj
ABCC4	-0.825619	0.00176485
ACE	-2.10933	2.58437e-08
ACTA2	-1.36514	0.0132861
ADAP1	-1.11896	0.00658702
ADI1	-0.652375	0.0145967
AIFM2	-0.681438	0.030131
AIM1L	-2.02886	2.89824e-08
AKAP12	-1.5216	5.41809e-06
AKR1C1	-1.62295	0.00116894
AKR1C2	-1.76342	0.000267065
ALDH3B2	-1.93273	6.49602e-05
ANK1	-1.2667	0.00415326
ANXA9	-1.07415	0.00184293
AP2S1	-0.638796	0.0178501
APLP1	-0.92053	0.00843753
ARHGEF19	-0.839254	0.0121392
ARPC1B	-1.04816	0.00988796
ARSD	-0.655771	0.0483763
ATP1A3	-1.29132	0.0269863
ATP2A3	-0.826232	0.0158504
ATP6V0D1	-0.643227	0.030131
ATP8B1	-0.736533	0.0238597
AURKAIP1	-1.14775	0.0099607
B3GALT6	-1.19413	0.0105068
B4GALT1	-0.682273	0.00641989
BCHE	-1.52035	0.00490021
BEX1	-1.15535	0.0072181
C5AR1	-1.16431	0.0360902
CALCB	-1.55657	0.00142967
CANT1	-0.694863	0.00348981
CAPN1	-0.850891	0.030131
CAPN5	-1.34133	0.000294764
CD82	-2.08766	5.00567e-13
CDH1	-0.586366	0.0116415
CDH18	-1.88555	0.000257867
CDS1	-0.704196	0.000862567
CHST2	-1.29841	0.000131326
CIB1	-0.707893	0.0392688
CLTC	-0.511234	0.0175636
CLU	-1.6556	0.00012043
CNN1	-1.20986	0.0320139
CNP	-0.568943	0.0424698
COL26A1	-1.21258	0.0213748
COMT	-0.906972	0.0116415
CORO1B	-0.780454	0.0294892
CORO2A	-1.00124	0.00112355
COTL1	-1.38099	1.4677e-05
CPM	-1.40621	0.00308513
CPTP	-1.33747	0.00122424
CTSA	-0.673153	0.0331528
CTSB	-0.681919	0.0196667
CYB561	-0.899846	1.60595e-05
CYP1B1	-1.58673	2.04868e-10
DACT2	-1.46053	7.73848e-05
DDB1	-0.535829	0.0337446
DDX49	-0.63557	0.0224685
DGAT2	-1.39809	0.00435625
DMC1	-1.41015	0.00830742
DPP3	-0.792265	0.0261792
EFTUD2	-0.734481	0.00601326
EHD3	-0.992538	0.029465
ELOVL1	-0.853791	0.0101067
EMC10	-0.646926	0.0354418
EPHA3	-2.66981	1.0808e-09
EPN3	-1.11927	0.00176912
FAM213B	-1.15403	0.0101067
FAM64A	-0.893082	0.000233475
FBN2	-0.878889	0.0148129
FJX1	-1.07511	0.00652838
FKBP10	-1.15388	2.747e-05
FN1	-1.25642	0.000556465
FTL	-0.986827	0.00774683
FXYD5	-0.853404	0.00213137
GALNT18	-2.42205	2.03143e-07
GAS2L1	-0.715575	0.0307786
GCNT3	-1.19045	0.0472731
GJA1	-1.46959	0.000146488
GLB1	-0.617481	0.0242008
GNAI2	-0.738076	0.0084362
GNB1	-0.979289	0.0356525
GNS	-0.502033	0.041413
GOT2	-0.532645	0.0341381
GPR162	-0.984211	0.0204008
GPX3	-1.30924	2.12533e-10
GSN	-0.727848	0.0372424
GSTZ1	-0.885188	0.0228952
HAPLN3	-1.54671	0.000227856
HES4	-1.30134	0.0106455
HEYL	-2.50591	2.04507e-35
HPSE	-0.864692	0.0164745
HS6ST1	-1.45927	0.000475711
HSD17B10	-0.664125	0.0156262
IDH2	-0.840007	0.00298025
IGFBP7	-1.17739	0.013399
IGFBPL1	-2.01666	2.58437e-08
IGSF9	-0.90239	0.0057328
IL1R1	-1.7769	8.55846e-15
ISG15	-1.82293	0.000291983
KDELC2	-0.695157	0.00843753
KEAP1	-0.73292	0.00406029
KIT	-1.74922	0.000102553
L1CAM	-2.34748	8.3425e-08
LAMP1	-0.472556	0.0268214
LDOC1	-1.4528	0.00618969
LGALS1	-1.66363	4.83285e-08
LIMCH1	-1.21053	0.000269401
LMAN2	-0.673109	0.00774683
LMCD1	-1.20264	0.0370899
LRRC47	-1.0343	0.0175636
LRRN4	-1.53622	0.000954045
LZTS1	-1.43654	0.00490021
MAFG-AS1	-1.20647	0.0121448
MAN2B2	-0.788436	0.0262953
MANEAL	-1.6408	3.6988e-07
MANSC1	-0.836312	0.0157209
MAP1A	-1.0294	0.0398463
MAPK8IP1	-0.82282	0.00774683
MDK	-1.28904	2.0075e-08
MFGE8	-1.60478	5.41898e-05
MFSD5	-0.953066	0.00313257
MMP15	-1.21611	0.00148309
MOB3B	-1.05671	0.00180802
MSRB3	-0.938388	0.00670177
MT2A	-1.26329	0.0103744
MYBL2	-1.12058	0.000204781
MYH9	-0.564064	0.0349487
MYL9	-1.13736	0.00105556
MYO7A	-1.24632	0.00353539
NAAA	-0.87978	0.00358548
NADK	-0.968769	0.0375218
NAGA	-0.814111	0.00291906
NEBL	-2.04436	1.72358e-13
NFKBIA	-0.640508	0.00795583
NMNAT2	-1.45484	0.00946596
NOC2L	-1.16738	0.010809
NOTCH3	-1.33646	0.000211279
NQO1	-1.17351	1.16804e-06
NTHL1	-0.961093	0.00378827
OCA2	-0.949166	0.0144543
OSGIN1	-2.17438	2.58437e-08
P2RY2	-1.39707	7.55401e-08
P3H2	-1.82414	1.60886e-06
PAK4	-0.778353	0.0167718
PCDH10	-0.862545	0.0119682
PDGFD	-0.792783	0.0144543
PEBP1	-0.534213	0.029465
PHLDA2	-2.01399	6.82705e-11
PIFO	-1.4227	0.0108137
PIGS	-0.61172	0.0113683
PIGT	-0.627195	0.0247585
PITPNM1	-0.91228	0.0036426
PLA2G4F	-1.19403	0.0472126
PLBD2	-0.826015	0.00339287
PLD1	-0.918197	0.0427051
PLEKHA6	-1.17637	0.0402823
PLXDC2	-5.81089	6.83576e-67
PNMA2	-1.25164	0.0263088
PNPO	-0.669	0.0245135
POLE4	-0.671543	0.01363
PRDX1	-0.624776	0.0193598
PROM2	-1.22544	0.00336258
PRR15L	-1.08837	0.00951193
PSMB4	-0.530823	0.0195833
PSMD2	-0.593782	0.0145672
PTCHD1	-1.38092	0.0135008
PUSL1	-1.08059	0.0197027
PVRL1	-1.42687	6.09769e-06
PVRL4	-1.33717	0.0036426
RAB27B	-1.2386	0.00852152
RAB39A	-1.82941	0.000448729
RAP1GAP	-0.774661	0.0472126
RAPGEF3	-1.03869	0.00351491
RBP1	-1.87744	4.01683e-10
RER1	-0.954804	0.0221788
RHOV	-1.52656	0.00133956
RIPPLY3	-1.03015	0.034523
ROR2	-1.3555	0.0151422
RPN2	-0.497766	0.0384617
S1PR5	-1.23072	0.00165951
SCAMP5	-0.890781	0.00111187
SCARA3	-1.27209	0.024612
SCCPDH	-0.59572	0.0101067
SDC1	-0.812797	0.0137231
SDF4	-1.13068	0.0116016
SEC24D	-1.20582	2.05891e-06
SELM	-0.996121	0.0036426
SEMA3F	-1.46935	2.58437e-08
SGCG	-1.17688	0.0409075
SHISA5	-0.654617	0.0221788
SLC16A14	-0.987315	0.0196049
SLC17A7	-0.940187	0.00703672
SLC27A3	-0.697289	0.0491668
SLC30A2	-1.26054	0.0299938
SLC37A1	-1.30475	0.000510467
SLC38A8	-1.52669	0.000179818
SLC39A11	-1.02678	0.00322016
SLC44A2	-0.756329	0.000705769
SLC6A17	-1.76587	0.000356707
SLIT1	-1.38628	0.0036426
SNRNP25	-0.843907	0.00189957
SPRYD3	-0.86717	0.00095914
SRGAP3	-1.04408	0.00233955
SRXN1	-1.05415	8.46618e-06
SSU72	-1.20137	0.00646203
SSUH2	-1.39316	0.0121775
ST6GAL1	-1.14886	0.0398662
STAP2	-0.592456	0.0362624
STK32C	-1.32683	3.46686e-05
SULT2B1	-2.01396	1.89136e-09
SUSD5	-0.886995	0.00294169
TCEAL2	-2.39666	5.64484e-10
TCTA	-0.836411	0.0030907
THSD7B	-1.48454	0.00703672
TIMP2	-1.22829	0.000631348
TJP2	-0.674055	0.0152242
TLE2	-0.665013	0.0333006
TMCO4	-0.844285	0.0188574
TMEM159	-0.992262	0.00981241
TMEM37	-1.73366	1.61091e-05
TMEM54	-0.924095	0.0149347
TNNT1	-1.1843	0.00909198
TOR3A	-0.76	0.000705769
TRPC3	-1.13786	0.0175272
TRPM4	-0.969016	0.0311616
TSPAN1	-1.05671	0.00205616
TSPAN15	-0.744982	0.0127873
TUBA1B	-0.644322	0.00767764
TUBA1C	-0.869315	0.0072181
TUBB4A	-1.36859	0.0017484
TUNAR	-1.67095	0.00168335
TXNRD1	-0.920132	0.00290431
UBE2L6	-1.137	0.0339092
UGT3A2	-0.850937	0.0276805
USP5	-0.64107	0.0218242
VCP	-0.650739	0.0072181
VSIG10	-0.837528	0.00681427
VWA1	-1.47771	1.34743e-05
WSB2	-0.532427	0.01716
ZCCHC12	-1.14589	0.037598
ZDHHC12	-0.961345	0.00880964
ZNF462	-1.26496	0.0204008

### Sheet: Ligand-Independent Upregulated
Gene	log2FoldChange	padj
ALPI	3.03791	1.01539e-09
ALPP	3.40531	2.98817e-15
ANO1	3.51448	2.62713e-16
ARHGAP26	0.8953	0.00718467
CA12	2.1014	7.01615e-06
CA2	1.64329	1.17043e-06
CABLES1	1.34491	8.63872e-05
CACNA1I	2.48802	5.83136e-07
CBFA2T3	1.76998	4.13784e-05
CROCCP2	0.836222	0.0491069
DEGS2	1.29839	0.0495001
DEPTOR	2.52743	2.54223e-15
DGKE	1.14379	0.000154693
DHRS3	3.67459	1.5732e-17
EPB41L2	1.48502	0.000154693
ESPNP	1.90107	6.85476e-05
FAM86B3P	1.76488	6.78392e-06
FBLN1	2.79398	1.12027e-10
GAS6-AS2	1.55195	0.0121443
GDPD5	3.83179	4.6222e-20
GREB1	2.78642	1.02678e-10
HR	1.26222	0.000896577
HSD11B2	1.20811	0.0374901
KCNF1	1.96063	0.000278321
MAP3K1	0.74292	0.0180946
MLPH	1.47379	0.0190712
MMP17	3.29005	3.22589e-13
NCOA4	0.615897	0.00721292
NPIPB3	1.98841	1.25288e-06
NPPC	1.80035	0.00225777
NRIP1	1.46593	3.74781e-08
NRTN	2.20089	9.56553e-06
PGR	3.01686	1.59435e-10
PIM1	1.28439	0.0184037
PPARGC1B	1.50538	0.000354616
PPM1J	1.22605	0.0374999
PRSS56	1.34003	0.0381685
RAPGEFL1	1.05093	0.000896577
RASGRP1	2.61481	2.72249e-08
RBBP8	1.33382	3.32577e-06
RHOBTB1	1.01137	0.0121443
SIAH2	1.45123	9.42215e-07
SLCO2A1	2.23686	1.51932e-06
SPCS2	1.65179	4.84509e-14
ST8SIA4	1.81972	1.56317e-05
THBS1	2.4439	1.77262e-08
TNFRSF25	1.33875	0.0164533

### Sheet: Ligand-Independent Downregulate
Gene	log2FoldChange	padj
ABCA1	-2.17687	7.2083e-08
ADAM19	-1.6318	7.97868e-05
ADGRF1	-1.32357	4.51285e-10
ALPK2	-1.15097	0.0114706
AMIGO2	-0.914817	0.00861219
CRISPLD2	-1.00591	0.039821
IGFBP3	-1.82151	8.81067e-06
ITGB3	-1.61943	2.19166e-06
JAG1	-1.14066	0.00162711
NRARP	-1.23068	1.11707e-05
