## Supplementary material for "Estrogen-independent molecular actions of mutant estrogen receptor alpha in endometrial cancer": Table S2

### Sheet: Survival_up_genes
Genes with higher expression in ER D538G
Gene	Survival p-value	Log2 mRNA fold change	RNA-seq p-value
AHSA2	0.0161584	1.28887	3.92296e-06
APCDD1	0.00164946	1.47781	0.000617307
ARFGAP3	6.06159e-05	1.02403	0.0451028
C2orf54	0.00527893	1.08674	0.0493595
CARD10	0.0146253	1.28864	0.00406029
COL14A1	0.00446501	1.08629	0.0314438
CRISPLD1	0.0116076	1.26425	2.56938e-06
FAM49A	0.0168423	2.36745	1.91852e-07
FOXQ1	0.00557223	1.86245	0.000316454
GAB2	0.0277734	1.01499	0.000311405
GBP5	0.0173308	1.22306	0.00427934
GLIS3	0.00942918	1.7289	1.8536e-12
GPCPD1	0.00266609	0.811752	0.0320139
HOXD4	0.00316665	1.18472	0.00163653
KRT23	0.0349503	1.43944	0.00823945
LOC202181	0.0312563	1.03273	0.0425941
LOC220729	0.0326513	0.834451	0.00189431
LPIN1	0.0120061	1.01588	0.00371349
LRP8	0.000860222	0.804243	0.0309644
MET	0.0402245	1.56256	5.89984e-05
MYO15B	0.027578	1.16775	0.0195116
NHS	0.00316727	1.50858	1.18586e-05
SLC2A12	0.00702811	1.01955	0.0102661
SNORD76	0.0276589	1.31873	0.0158558
THSD7A	0.0106697	2.20139	1.28116e-16
TMEM67	0.0261185	0.703291	0.034408
TUBE1	0.0383673	0.862286	0.00712767
WWC2	0.0333405	0.786584	0.0137615
Genes with lower expression in ER D538G
Gene	Survival p-value	Log2 mRNA fold change	RNA-seq p-value
AIM1L	0.0419787	-2.02886	2.89824e-08
AKAP12	0.020119	-2.02886	2.89824e-08
ARSD	0.017716	-0.655771	0.0483763
B4GALT1	0.015343	-0.682273	0.00641989
BCHE	0.0300838	-1.52035	0.00490021
CDH1	0.048344	-0.586366	0.0116415
CDS1	0.00377423	-0.704196	0.000862567
COMT	0.0139319	-0.906972	0.0116415
CORO1B	0.0364467	-0.780454	0.0294892
CPM	0.0433569	-1.40621	0.00308513
DACT2	0.00601848	-1.46053	7.73848e-05
EPHA3	0.0296253	-2.66981	1.0808e-09
FN1	0.0347185	-1.25642	0.000556465
FTL	0.0142796	-0.986827	0.00774683
GCNT3	0.00985475	-1.19045	0.0472731
L1CAM	0.00251779	-2.34748	8.3425e-08
LMAN2	0.0235237	-0.673109	0.00774683
LMCD1	0.0227635	-1.20264	0.0370899
NADK	0.00834155	-0.968769	0.0375218
OCA2	0.00721417	-0.949166	0.0144543
PIGT	0.0348824	-0.627195	0.0247585
SDC1	0.0321797	-0.812797	0.0137231
SDF4	0.0368179	-1.13068	0.0116016
TMCO4	0.00522345	-0.844285	0.0188574
TRPM4	0.00310815	-0.969016	0.0311616
TUBA1B	0.0200714	-0.644322	0.00767764
TUBA1C	0.0248658	-0.869315	0.0072181
WSB2	0.0134438	-0.532427	0.01716
